# DUSP6 is upregulated in metastasis and influences migration and metabolism in pancreatic cancer cells

**DOI:** 10.1101/2024.12.20.629199

**Authors:** Mariana T. Ruckert, R. McKinnon Walsh, Bailey A. Bye, Austin E. Eades, Wei Yan, Filip Bednar, Jiaqi Shi, Costas A. Lyssiotis, Michael N. VanSaun, Vanessa S. Silveira

**Affiliations:** Department of Genetics, Ribeirao Preto Medical School, University of Sao Paulo, Ribeirao Preto, SP, 14040-901, Brazil; Department of Cancer Biology, University of Kansas Medical Center, Kansas City, KS, 66160, US; Department of Molecular & Integrative Physiology, University of Michigan, Ann Arbor, MI, 48109, US; Department of Surgery, University of Michigan, Ann Arbor, MI, 48109, US; Rogel Cancer Center, University of Michigan, Ann Arbor, MI, 48109, US; Department of Pathology & Clinical Labs, University of Michigan, Ann Arbor, MI, 48109, US; Department of Internal Medicine, Division of Gastroenterology and Hepatology, University of Michigan, Ann Arbor, MI, 48109, US; Massachusetts General Hospital Cancer Center, Krantz Family Center for Cancer Research, Boston, MA; Harvard Medical School, Boston, MA, 02114, US

## Abstract

Pancreatic ductal adenocarcinoma (PDAC) is a highly aggressive malignancy characterized by KRAS mutations in approximately 95% of cases. Despite recent advancements with KRAS inhibitors, therapeutic resistance has emerged, and combination approaches are needed. In particular, it is important to understand how downstream signaling of KRAS supports PDAC growth. For example, DUSP6, a dual-specificity phosphatase that modulates ERK1/2 phosphorylation and RAS pathway activity, has emerged as an important regulator of KRAS-MAPK signaling. Transcriptomic analyses demonstrate that DUSP6 is markedly overexpressed in PDAC tumors compared to non-tumoral pancreatic tissue. Single-cell RNA-seq reveals its upregulation in epithelial tumor cells, with further elevation in metastatic lesions relative to primary tumors. This upregulation correlates with the quasi-mesenchymal/squamous molecular subtype, and clinically, high DUSP6 expression is associated with poorer overall survival. Gene set enrichment analyses of metastatic samples indicate that DUSP6 is linked to pathways involved in cell migration and metabolism. To elucidate DUSP6’s functional roles, stable knockdown of DUSP6 in PDAC cell lines resulted in increased ERK/MAPK activation and altered migratory capacity. Metabolic profiling showed enhanced basal glycolysis following DUSP6 suppression. However, combined inhibition of glycolysis and DUSP6 downregulation did not affect the migratory phenotype, indicating that glycolytic alterations do not drive migration. These findings highlight the dual and independent roles of DUSP6 in modulating migratory capacity and glycolysis in PDAC. This study underscores the significance of DUSP6 as a potential therapeutic target and provides new insights into its contributions to PDAC progression.

**SIGNIFICANCE STATEMENT:** DUSP6 plays dual and independent roles in pancreatic cancer, regulating both migration and glycolysis. Its upregulation in metastasis is associated with poor prognosis and more aggressive phenotypes, highlighting its clinical relevance. Targeting DUSP6 represents a potential therapeutic strategy to disrupt KRAS-MAPK signaling and target key pathways driving PDAC progression.
