## Supplementary Table 1 for "DUSP6 is upregulated in metastasis and influences migration and metabolism in pancreatic cancer cells"

### Sheet: TCGA mRNA Panther
geneSet	description	link	enrichmentScore	normalizedEnrichmentScore	pValue	FDR	size	plotPath	leadingEdgeNum	leadingEdgeId	userId
P04373	5HT1 type receptor mediated signaling pathway	http://www.pantherdb.org/pathway/pathwayDiagram.jsp?catAccession=P04373	-0.571296	-2.16327	0	0.0304166	13	./Project_wg_result1718051568_GSEA/P04373.png	11	6616;6571;2788;5566;5577;6844;2791;3777;2775;2793;54331	GNAO1;GNG11;GNG2;GNG7;GNGT2;KCNK3;PRKACA;PRKAR2B;SLC18A2;SNAP25;VAMP2
P00024	Glycolysis	http://www.pantherdb.org/pathway/pathwayDiagram.jsp?catAccession=P00024	0.738416	2.1539	0.00225734	0.0320934	6	./Project_wg_result1718051568_GSEA/P00024.png	6	3099;2597;2026;3098;5230;226	ALDOA;ENO2;GAPDH;HK1;HK2;PGK1
P00034	Integrin signalling pathway	http://www.pantherdb.org/pathway/pathwayDiagram.jsp?catAccession=P00034	0.305168	2.05987	0.00492611	0.0339168	44	./Project_wg_result1718051568_GSEA/P00034.png	24	5829;5879;5782;1308;3673;3675;3914;7408;10094;3691;2317;5595;382;8515;3655;6714;5908;5606;375;6237;3696;59277;81;10552	ACTN4;ARF1;ARF6;ARPC1A;ARPC3;COL17A1;FLNB;ITGA10;ITGA2;ITGA3;ITGA6;ITGB4;ITGB8;LAMB3;MAP2K3;MAPK3;NTN4;PTPN12;PXN;RAC1;RAP1B;RRAS;SRC;VASP
P00043	Muscarinic acetylcholine receptor 2 and 4 signaling pathway	http://www.pantherdb.org/pathway/pathwayDiagram.jsp?catAccession=P00043	-0.535281	-2.04634	0.00181488	0.0437999	13	./Project_wg_result1718051568_GSEA/P00043.png	9	2788;5566;5577;6844;2780;2791;2775;2793;3762	GNAO1;GNAT2;GNG11;GNG7;GNGT2;KCNJ5;PRKACA;PRKAR2B;VAMP2
P00060	Ubiquitin proteasome pathway	http://www.pantherdb.org/pathway/pathwayDiagram.jsp?catAccession=P00060	0.551688	1.92303	0.0136364	0.0593241	9	./Project_wg_result1718051568_GSEA/P00060.png	8	57154;55236;7334;3093;89910;7320;4193;11065	MDM2;SMURF1;UBA6;UBE2B;UBE2C;UBE2K;UBE2N;UBE3B
P00026	Heterotrimeric G-protein signaling pathway-Gi alpha and Gs alpha mediated pathway	http://www.pantherdb.org/pathway/pathwayDiagram.jsp?catAccession=P00026	-0.35752	-1.92172	0.00690846	0.0847609	33	./Project_wg_result1718051568_GSEA/P00026.png	15	5566;6003;8787;5577;8786;107;154;409;2793;6752;3762;54331;6753;109;135	ADCY1;ADCY3;ADORA2A;ADRB2;ARRB2;GNG2;GNGT2;KCNJ5;PRKACA;PRKAR2B;RGS11;RGS13;RGS9;SSTR2;SSTR3
P05731	GABA-B receptor II signaling	http://www.pantherdb.org/pathway/pathwayDiagram.jsp?catAccession=P05731	-0.479086	-1.82705	0.0168224	0.0882081	13	./Project_wg_result1718051568_GSEA/P05731.png	11	8913;773;115;111;2788;5566;5577;2791;107;2775;2793	ADCY1;ADCY5;ADCY9;CACNA1A;CACNA1G;GNAO1;GNG11;GNG7;GNGT2;PRKACA;PRKAR2B
P04376	5HT4 type receptor mediated signaling pathway	http://www.pantherdb.org/pathway/pathwayDiagram.jsp?catAccession=P04376	-0.509959	-1.6662	0.0408922	0.0906414	9	./Project_wg_result1718051568_GSEA/P04376.png	7	6616;6571;2788;6844;3777;2793;54331	GNG2;GNG7;GNGT2;KCNK3;SLC18A2;SNAP25;VAMP2
P05915	Opioid proenkephalin pathway	http://www.pantherdb.org/pathway/pathwayDiagram.jsp?catAccession=P05915	-0.579976	-1.67598	0.0292398	0.0916553	7	./Project_wg_result1718051568_GSEA/P05915.png	6	6616;2788;6844;3777;2793;54331	GNG2;GNG7;GNGT2;KCNK3;SNAP25;VAMP2
P00027	Heterotrimeric G-protein signaling pathway-Gq alpha and Go alpha mediated pathway	http://www.pantherdb.org/pathway/pathwayDiagram.jsp?catAccession=P00027	-0.313793	-1.69742	0.0258621	0.0934023	32	./Project_wg_result1718051568_GSEA/P00027.png	16	3709;10125;2788;25780;6003;8787;8786;5579;2775;84253;2793;6752;3762;54331;6753;135	ADORA2A;GARNL3;GNAO1;GNG2;GNG7;GNGT2;ITPR2;KCNJ5;PRKCB;RASGRP1;RASGRP3;RGS11;RGS13;RGS9;SSTR2;SSTR3
P00019	Endothelin signaling pathway	http://www.pantherdb.org/pathway/pathwayDiagram.jsp?catAccession=P00019	-0.335413	-1.65221	0.0296684	0.0934684	25	./Project_wg_result1718051568_GSEA/P00019.png	19	3708;5581;23533;2774;2977;115;111;5294;3709;5122;5566;5577;107;5293;5579;1910;8503;90701;109	ADCY1;ADCY3;ADCY5;ADCY9;EDNRB;GNAL;GUCY1A2;ITPR1;ITPR2;PCSK1;PIK3CD;PIK3CG;PIK3R3;PIK3R5;PRKACA;PRKAR2B;PRKCB;PRKCE;SEC11C
P05913	Enkephalin release	http://www.pantherdb.org/pathway/pathwayDiagram.jsp?catAccession=P05913	-0.604873	-1.87497	0.0110906	0.0942914	8	./Project_wg_result1718051568_GSEA/P05913.png	6	2788;5566;5577;2775;2793;54331	GNAO1;GNG2;GNG7;GNGT2;PRKACA;PRKAR2B
P05917	Opioid proopiomelanocortin pathway	http://www.pantherdb.org/pathway/pathwayDiagram.jsp?catAccession=P05917	-0.541084	-1.77137	0.00915751	0.095356	9	./Project_wg_result1718051568_GSEA/P05917.png	6	2788;6844;3777;2775;2793;54331	GNAO1;GNG2;GNG7;GNGT2;KCNK3;VAMP2
P00059	p53 pathway	http://www.pantherdb.org/pathway/pathwayDiagram.jsp?catAccession=P00059	0.338221	1.62817	0.0322581	0.247265	20	./Project_wg_result1718051568_GSEA/P00059.png	13	5366;1017;64065;5268;7341;8795;6477;3486;4193;8797;3065;2810;983	CDK1;CDK2;HDAC1;IGFBP3;MDM2;PERP;PMAIP1;SERPINB5;SFN;SIAH1;SUMO1;TNFRSF10A;TNFRSF10B
P00018	EGF receptor signaling pathway	http://www.pantherdb.org/pathway/pathwayDiagram.jsp?catAccession=P00018	0.248819	1.50044	0.0650602	0.348067	36	./Project_wg_result1718051568_GSEA/P00018.png	17	5879;81848;7039;7534;6778;2065;374;5595;10253;5580;5921;23624;1839;2069;5606;6237;5584	AREG;CBLC;ERBB3;EREG;HBEGF;MAP2K3;MAPK3;PRKCD;PRKCI;RAC1;RASA1;RRAS;SPRY2;SPRY4;STAT6;TGFA;YWHAZ
P00016	Cytoskeletal regulation by Rho GTPase	http://www.pantherdb.org/pathway/pathwayDiagram.jsp?catAccession=P00016	0.447189	1.45368	0.0935412	0.358376	8	./Project_wg_result1718051568_GSEA/P00016.png	3	5879;7408;10094	ARPC3;RAC1;VASP
P00056	VEGF signaling pathway	http://www.pantherdb.org/pathway/pathwayDiagram.jsp?catAccession=P00056	0.312321	1.33095	0.159551	0.392982	15	./Project_wg_result1718051568_GSEA/P00056.png	5	5829;5879;7422;5595;5580	MAPK3;PRKCD;PXN;RAC1;VEGFA
P02744	Fructose galactose metabolism	http://www.pantherdb.org/pathway/pathwayDiagram.jsp?catAccession=P02744	0.500152	1.33877	0.138702	0.429249	5	./Project_wg_result1718051568_GSEA/P02744.png	4	3099;2582;3098;226	ALDOA;GALE;HK1;HK2
P06959	CCKR signaling map	http://www.pantherdb.org/pathway/pathwayDiagram.jsp?catAccession=P06959	0.218322	1.35835	0.120907	0.457122	40	./Project_wg_result1718051568_GSEA/P06959.png	16	5829;5468;5879;598;6667;8870;9314;5595;3667;5580;51564;6714;1839;1452;4170;5743	BCL2L1;CSNK1A1;HBEGF;HDAC7;IER3;IRS1;KLF4;MAPK3;MCL1;PPARG;PRKCD;PTGS2;PXN;RAC1;SP1;SRC
P00054	Toll receptor signaling pathway	http://www.pantherdb.org/pathway/pathwayDiagram.jsp?catAccession=P00054	0.308365	1.107	0.334096	0.553246	11	./Project_wg_result1718051568_GSEA/P00054.png	6	10010;7334;5595;5970;5743;5606	MAP2K3;MAPK3;PTGS2;RELA;TANK;UBE2N

### Sheet: CPTAC mRNA Panther
geneSet	description	link	enrichmentScore	normalizedEnrichmentScore	pValue	FDR	size	plotPath	leadingEdgeNum	leadingEdgeId	userId
P00060	Ubiquitin proteasome pathway	http://www.pantherdb.org/pathway/pathwayDiagram.jsp?catAccession=P00060	0.673673	2.21644	0	0	43	./Project_wg_result1717858253_GSEA/P00060.png	25	55236;89910;7324;10533;9039;11065;7334;64750;5719;83737;7332;7321;29089;10213;7326;5707;7323;27338;7319;10477;7322;5713;3093;10055;7325	ATG7;ITCH;PSMD1;PSMD13;PSMD14;PSMD7;SAE1;SMURF2;UBA3;UBA6;UBE2A;UBE2C;UBE2D1;UBE2D2;UBE2D3;UBE2E1;UBE2E2;UBE2E3;UBE2G1;UBE2K;UBE2L3;UBE2N;UBE2S;UBE2T;UBE3B
P00013	Cell cycle	http://www.pantherdb.org/pathway/pathwayDiagram.jsp?catAccession=P00013	0.742287	1.94414	0	0.00916978	16	./Project_wg_result1717858253_GSEA/P00013.png	10	5719;6119;898;10213;10197;51550;9134;5717;5718;5713	CCNE1;CCNE2;CINP;PSMD11;PSMD12;PSMD13;PSMD14;PSMD7;PSME3;RPA3
P00017	DNA replication	http://www.pantherdb.org/pathway/pathwayDiagram.jsp?catAccession=P00017	0.683295	1.85069	0	0.0215999	19	./Project_wg_result1717858253_GSEA/P00017.png	8	5985;5557;7153;5425;246243;7155;5982;5984	POLD2;PRIM1;RFC2;RFC4;RFC5;RNASEH1;TOP2A;TOP2B
P00024	Glycolysis	http://www.pantherdb.org/pathway/pathwayDiagram.jsp?catAccession=P00024	0.667199	1.77371	0.0125313	0.0290988	17	./Project_wg_result1717858253_GSEA/P00024.png	10	2023;3099;3098;226;5315;2597;5230;7167;2026;5213	ALDOA;ENO1;ENO2;GAPDH;HK1;HK2;PFKM;PGK1;PKM;TPI1
P00007	Axon guidance mediated by semaphorins	http://www.pantherdb.org/pathway/pathwayDiagram.jsp?catAccession=P00007	0.652269	1.79205	0.0075	0.0314829	19	./Project_wg_result1717858253_GSEA/P00007.png	5	10371;387;5880;5879;8829	NRP1;RAC1;RAC2;RHOA;SEMA3A
P00018	EGF receptor signaling pathway	http://www.pantherdb.org/pathway/pathwayDiagram.jsp?catAccession=P00018	0.439133	1.72491	0	0.0419772	113	./Project_wg_result1717858253_GSEA/P00018.png	31	5921;2069;374;81848;7039;22800;5894;5527;867;5880;23683;10253;5529;5879;7531;2810;5606;6237;5594;5599;3265;5515;6464;7532;7534;9462;4763;5286;6655;6300;1839	AREG;CBL;EREG;HBEGF;HRAS;MAP2K3;MAPK1;MAPK12;MAPK8;NF1;PIK3C2A;PPP2CA;PPP2R5C;PPP2R5E;PRKD3;RAC1;RAC2;RAF1;RASA1;RASAL2;RRAS;RRAS2;SFN;SHC1;SOS2;SPRY2;SPRY4;TGFA;YWHAE;YWHAG;YWHAZ
P00034	Integrin signalling pathway	http://www.pantherdb.org/pathway/pathwayDiagram.jsp?catAccession=P00034	0.407618	1.65097	0	0.0742316	164	./Project_wg_result1717858253_GSEA/P00034.png	44	2317;3675;382;3655;387;3673;3611;5894;857;5829;5880;5908;10094;3910;5879;1308;5782;7414;3914;3695;87;5606;3915;3688;6237;1399;5599;10109;389;3987;60;2316;3265;3696;6464;81;3678;3691;2335;345651;5286;3909;3911;6655	ACTB;ACTBL2;ACTN1;ACTN4;ARF6;ARPC2;ARPC3;CAV1;COL17A1;CRKL;FLNA;FLNB;FN1;HRAS;ILK;ITGA2;ITGA3;ITGA5;ITGA6;ITGB1;ITGB4;ITGB7;ITGB8;LAMA3;LAMA4;LAMA5;LAMB3;LAMC1;LIMS1;MAP2K3;MAPK8;PIK3C2A;PTPN12;PXN;RAC1;RAC2;RAF1;RAP1B;RHOA;RHOC;RRAS;SHC1;SOS2;VCL
P05731	GABA-B receptor II signaling	http://www.pantherdb.org/pathway/pathwayDiagram.jsp?catAccession=P05731	-0.572737	-1.68056	0.00157978	0.0941427	35	./Project_wg_result1717858253_GSEA/P05731.png	12	196883;5568;2775;2788;9568;774;111;107;115;773;5567;3760	ADCY1;ADCY4;ADCY5;ADCY9;CACNA1A;CACNA1B;GABBR2;GNAO1;GNG7;KCNJ3;PRKACB;PRKACG
P00037	Ionotropic glutamate receptor pathway	http://www.pantherdb.org/pathway/pathwayDiagram.jsp?catAccession=P00037	-0.557107	-1.71877	0	0.116599	44	./Project_wg_result1717858253_GSEA/P00037.png	21	2890;6505;6507;6512;415117;816;10369;27091;57084;246213;2898;6506;6616;774;2901;2913;2899;773;2892;2891;2893	CACNA1A;CACNA1B;CACNG2;CACNG5;CAMK2B;GRIA1;GRIA2;GRIA3;GRIA4;GRIK2;GRIK3;GRIK5;GRM3;SLC17A6;SLC17A8;SLC1A1;SLC1A2;SLC1A3;SLC1A7;SNAP25;STX19
P04393	Ras Pathway	http://www.pantherdb.org/pathway/pathwayDiagram.jsp?catAccession=P04393	0.431661	1.557	0.0138504	0.145952	70	./Project_wg_result1717858253_GSEA/P04393.png	21	7867;387;5894;5880;5899;5879;3845;5606;5881;2113;5594;5599;389;3265;6464;6655;2885;6300;998;2932;6722	CDC42;ETS1;GRB2;GSK3B;HRAS;KRAS;MAP2K3;MAPK1;MAPK12;MAPK8;MAPKAPK3;RAC1;RAC2;RAC3;RAF1;RALB;RHOA;RHOC;SHC1;SOS2;SRF
P00019	Endothelin signaling pathway	http://www.pantherdb.org/pathway/pathwayDiagram.jsp?catAccession=P00019	-0.430243	-1.47467	0.0121029	0.205559	78	./Project_wg_result1717858253_GSEA/P00019.png	32	2778;2767;109;3709;2982;5045;5331;108;5588;5592;5577;23236;1907;23533;2983;196883;2774;5122;5568;1910;5321;2977;90701;111;107;115;5582;5567;9427;55811;5295;1908	ADCY1;ADCY10;ADCY2;ADCY3;ADCY4;ADCY5;ADCY9;ECEL1;EDN2;EDN3;EDNRB;FURIN;GNA11;GNAL;GNAS;GUCY1A1;GUCY1A2;GUCY1B1;ITPR2;PCSK1;PIK3R1;PIK3R5;PLA2G4A;PLCB1;PLCB3;PRKACB;PRKACG;PRKAR2B;PRKCG;PRKCQ;PRKG1;SEC11C
P04384	Gamma-aminobutyric acid synthesis	http://www.pantherdb.org/pathway/pathwayDiagram.jsp?catAccession=P04384	-0.861267	-1.58244	0.00840336	0.206711	5	./Project_wg_result1717858253_GSEA/P04384.png	3	2572;7915;18	ABAT;ALDH5A1;GAD2
P00014	Cholesterol biosynthesis	http://www.pantherdb.org/pathway/pathwayDiagram.jsp?catAccession=P00014	-0.674644	-1.55504	0.0187394	0.21031	12	./Project_wg_result1717858253_GSEA/P00014.png	8	9453;2222;3156;3157;4597;10654;6713;4047	FDFT1;GGPS1;HMGCR;HMGCS1;LSS;MVD;PMVK;SQLE
P06587	Nicotine pharmacodynamics pathway	http://www.pantherdb.org/pathway/pathwayDiagram.jsp?catAccession=P06587	-0.525498	-1.47929	0.0318258	0.22089	28	./Project_wg_result1717858253_GSEA/P06587.png	5	1141;54102;1644;3777;2035	CHRNB2;CLIC6;DDC;EPB41;KCNK3
P05734	Synaptic vesicle trafficking	http://www.pantherdb.org/pathway/pathwayDiagram.jsp?catAccession=P05734	-0.52566	-1.45083	0.0474632	0.225165	23	./Project_wg_result1717858253_GSEA/P05734.png	11	6812;5864;440279;6861;23208;148281;9066;10497;6616;6855;6853	RAB3A;SNAP25;STXBP1;SYN1;SYP;SYT11;SYT5;SYT6;SYT7;UNC13B;UNC13C
P00015	Circadian clock system	http://www.pantherdb.org/pathway/pathwayDiagram.jsp?catAccession=P00015	-0.690036	-1.42667	0.0682594	0.228159	8	./Project_wg_result1717858253_GSEA/P00015.png	5	102800317;5187;1408;8863;8864	CRY2;PER1;PER2;PER3;TPTEP2-CSNK1E
P00043	Muscarinic acetylcholine receptor 2 and 4 signaling pathway	http://www.pantherdb.org/pathway/pathwayDiagram.jsp?catAccession=P00043	-0.445807	-1.43352	0.0460829	0.23516	54	./Project_wg_result1717858253_GSEA/P00043.png	14	5568;2775;43;2788;5613;6810;1103;3762;6616;5567;55811;3763;3765;3760	ACHE;ADCY10;CHAT;GNAO1;GNG7;KCNJ3;KCNJ5;KCNJ6;KCNJ9;PRKACB;PRKACG;PRKX;SNAP25;STX4
P00001	Adrenaline and noradrenaline biosynthesis	http://www.pantherdb.org/pathway/pathwayDiagram.jsp?catAccession=P00001	-0.532681	-1.48077	0.038206	0.248621	27	./Project_wg_result1717858253_GSEA/P00001.png	6	6616;28968;388662;1644;340024;6531	DDC;SLC6A16;SLC6A17;SLC6A19;SLC6A3;SNAP25
P00032	Insulin/IGF pathway-mitogen activated protein kinase kinase/MAP kinase cascade	http://www.pantherdb.org/pathway/pathwayDiagram.jsp?catAccession=P00032	0.481472	1.46432	0.0342298	0.259199	29	./Project_wg_result1717858253_GSEA/P00032.png	7	5921;5894;3667;5606;5594;2353;6655	FOS;IRS1;MAP2K3;MAPK1;RAF1;RASA1;SOS2
P02738	De novo purine biosynthesis	http://www.pantherdb.org/pathway/pathwayDiagram.jsp?catAccession=P02738	0.483029	1.44544	0.0559611	0.264334	27	./Project_wg_result1717858253_GSEA/P02738.png	6	6240;6241;4830;3615;5471;205	AK4;IMPDH2;NME1;PPAT;RRM1;RRM2

### Sheet: CPTAC Protein Panther
geneSet	description	link	enrichmentScore	normalizedEnrichmentScore	pValue	FDR	size	plotPath	leadingEdgeNum	leadingEdgeId	userId
P06959	CCKR signaling map	http://www.pantherdb.org/pathway/pathwayDiagram.jsp?catAccession=P06959	-0.458895	-1.87163	0	0.0697825	137	./Project_wg_result1717860781_GSEA/P06959.png	40	3717;5587;3685;1452;4842;54331;1386;5321;1385;5058;329;387;5054;5567;5578;5894;2309;3708;6198;23236;952;4296;5599;5581;5781;595;814;1390;5601;5530;84254;5583;369;4209;5743;8460;885;4221;3164;6654	ARAF;ATF2;BIRC2;CAMK4;CAMKK1;CCK;CCND1;CD38;CREB1;CREM;CSNK1A1;FOXO3;GNG2;ITGAV;ITPR1;JAK2;MAP3K11;MAPK8;MAPK9;MEF2D;MEN1;NOS1;NR4A1;PAK1;PLA2G4A;PLCB1;PPP3CA;PRKACB;PRKCA;PRKCE;PRKCH;PRKD1;PTGS2;PTPN11;RAF1;RHOA;RPS6KB1;SERPINE1;SOS1;TPST1
P00027	Heterotrimeric G-protein signaling pathway-Gq alpha and Go alpha mediated pathway	http://www.pantherdb.org/pathway/pathwayDiagram.jsp?catAccession=P00027	-0.530263	-1.79006	0	0.0925686	46	./Project_wg_result1717860781_GSEA/P00027.png	20	10235;5579;9138;156;2870;54331;387;5578;10287;3708;6002;3762;23236;5581;5330;64407;5583;2775;5590;2769	ARHGEF1;GNA15;GNAO1;GNG2;GRK2;GRK6;ITPR1;KCNJ5;PLCB1;PLCB2;PRKCA;PRKCB;PRKCE;PRKCH;PRKCZ;RASGRP2;RGS12;RGS18;RGS19;RHOA
P04372	5-Hydroxytryptamine degredation	http://www.pantherdb.org/pathway/pathwayDiagram.jsp?catAccession=P04372	0.679004	1.69906	0.00547445	0.160923	15	./Project_wg_result1717860781_GSEA/P04372.png	7	501;224;4128;218;217;160428;259307	ALDH1L2;ALDH2;ALDH3A1;ALDH3A2;ALDH7A1;IL4I1;MAOA
P00031	Inflammation mediated by chemokine and cytokine signaling pathway	http://www.pantherdb.org/pathway/pathwayDiagram.jsp?catAccession=P00031	-0.412908	-1.64458	0	0.278181	126	./Project_wg_result1717860781_GSEA/P00031.png	34	5063;3551;2870;54331;4638;5321;6366;3695;72;5058;5971;3726;387;5567;5894;10750;3708;728;3727;4791;23236;5581;1293;5330;2775;369;58;5590;5743;815;4629;2769;6654;7450	ACTA1;ACTG2;ARAF;C5AR1;CAMK2A;CCL21;COL6A3;GNA15;GNAO1;GNG2;GRAP;GRK6;IKBKB;ITGB7;ITPR1;JUNB;JUND;MYH11;MYLK;NFKB2;PAK1;PAK3;PLA2G4A;PLCB1;PLCB2;PRKACB;PRKCE;PRKCZ;PTGS2;RAF1;RELB;RHOA;SOS1;VWF
P02762	Pentose phosphate pathway	http://www.pantherdb.org/pathway/pathwayDiagram.jsp?catAccession=P02762	0.710958	1.5256	0.039924	0.352465	8	./Project_wg_result1717860781_GSEA/P02762.png	6	6888;80201;3099;7086;5226;2821	GPI;HK2;HKDC1;PGD;TALDO1;TKT
P00053	T cell activation	http://www.pantherdb.org/pathway/pathwayDiagram.jsp?catAccession=P00053	-0.394744	-1.42782	0.026764	0.390212	64	./Project_wg_result1717860781_GSEA/P00053.png	20	3111;3109;916;3725;5788;5294;5063;3551;5058;5894;3708;4791;5599;5601;9402;5530;915;10451;369;6654	ARAF;CD3D;CD3E;GRAP2;HLA-DMB;HLA-DOA;IKBKB;ITPR1;JUN;MAPK8;MAPK9;NFKB2;PAK1;PAK3;PIK3CG;PPP3CA;PTPRC;RAF1;SOS1;VAV3
P00006	Apoptosis signaling pathway	http://www.pantherdb.org/pathway/pathwayDiagram.jsp?catAccession=P00006	-0.359194	-1.34856	0.0435897	0.404286	79	./Project_wg_result1717860781_GSEA/P00006.png	21	3725;5579;331;5871;5294;3551;1386;8794;5971;329;5578;4791;5606;5599;5581;9448;1390;5601;9531;5583;8837	ATF2;BAG3;BIRC2;CFLAR;CREM;IKBKB;JUN;MAP2K3;MAP4K2;MAP4K4;MAPK8;MAPK9;NFKB2;PIK3CG;PRKCA;PRKCB;PRKCE;PRKCH;RELB;TNFRSF10C;XIAP
P00019	Endothelin signaling pathway	http://www.pantherdb.org/pathway/pathwayDiagram.jsp?catAccession=P00019	-0.429645	-1.49309	0.0205479	0.41015	55	./Project_wg_result1717860781_GSEA/P00019.png	15	5321;2982;2977;4846;5567;5578;5894;3708;23236;5581;5330;5583;369;5590;5743	ARAF;GUCY1A1;GUCY1A2;ITPR1;NOS3;PLA2G4A;PLCB1;PLCB2;PRKACB;PRKCA;PRKCE;PRKCH;PRKCZ;PTGS2;RAF1
P04397	p53 pathway by glucose deprivation	http://www.pantherdb.org/pathway/pathwayDiagram.jsp?catAccession=P04397	-0.530892	-1.47068	0.0679825	0.413532	19	./Project_wg_result1717860781_GSEA/P04397.png	6	5571;5516;5563;6198;6199;7248	PPP2CB;PRKAA2;PRKAG1;RPS6KB1;RPS6KB2;TSC1
P00011	Blood coagulation	http://www.pantherdb.org/pathway/pathwayDiagram.jsp?catAccession=P00011	-0.451735	-1.43189	0.035545	0.416274	32	./Project_wg_result1717860781_GSEA/P00011.png	5	5054;5624;2159;2157;7450	F10;F8;PROC;SERPINE1;VWF
P00032	Insulin/IGF pathway-mitogen activated protein kinase kinase/MAP kinase cascade	http://www.pantherdb.org/pathway/pathwayDiagram.jsp?catAccession=P00032	-0.49097	-1.38952	0.0662393	0.419571	22	./Project_wg_result1717860781_GSEA/P00032.png	6	5894;9252;5606;6198;6199;6654	MAP2K3;RAF1;RPS6KA5;RPS6KB1;RPS6KB2;SOS1
P04385	Histamine H1 receptor mediated signaling pathway	http://www.pantherdb.org/pathway/pathwayDiagram.jsp?catAccession=P04385	-0.44976	-1.37625	0.0588235	0.420323	30	./Project_wg_result1717860781_GSEA/P04385.png	7	5578;3708;23236;5581;5330;5583;5590	ITPR1;PLCB1;PLCB2;PRKCA;PRKCE;PRKCH;PRKCZ
P02756	N-acetylglucosamine metabolism	http://www.pantherdb.org/pathway/pathwayDiagram.jsp?catAccession=P02756	0.680512	1.35661	0.113074	0.470363	6	./Project_wg_result1717860781_GSEA/P02756.png	3	80896;51005;2673	AMDHD2;GFPT1;NPL
P02775	Salvage pyrimidine ribonucleotides	http://www.pantherdb.org/pathway/pathwayDiagram.jsp?catAccession=P02775	0.638393	1.37671	0.100386	0.474722	9	./Project_wg_result1717860781_GSEA/P02775.png	4	4833;7378;134637;978	ADAT2;CDA;NME4;UPP1
P00049	Parkinson disease	http://www.pantherdb.org/pathway/pathwayDiagram.jsp?catAccession=P00049	0.409602	1.41677	0.0408859	0.503956	63	./Project_wg_result1717860781_GSEA/P00049.png	28	4729;6714;5691;7332;5595;1861;5688;5684;7533;5682;5685;5687;7532;3312;1460;5686;7529;2268;3055;9246;5699;1432;27433;5689;1456;5695;10971;5594	CSNK1G3;CSNK2B;FGR;HCK;HSPA8;MAPK1;MAPK14;MAPK3;NDUFV2;PSMA1;PSMA3;PSMA4;PSMA5;PSMA6;PSMA7;PSMB1;PSMB10;PSMB3;PSMB7;SRC;TOR1A;TOR2A;UBE2L3;UBE2L6;YWHAB;YWHAG;YWHAH;YWHAQ
P00023	General transcription regulation	http://www.pantherdb.org/pathway/pathwayDiagram.jsp?catAccession=P00023	0.536356	1.53068	0.0303571	0.50523	25	./Project_wg_result1717860781_GSEA/P00023.png	8	2968;2965;6879;129685;2960;2963;51616;2962	GTF2E1;GTF2F1;GTF2F2;GTF2H1;GTF2H4;TAF7;TAF8;TAF9B
P04396	Vitamin D metabolism and pathway	http://www.pantherdb.org/pathway/pathwayDiagram.jsp?catAccession=P04396	0.65182	1.32404	0.147005	0.509663	7	./Project_wg_result1717860781_GSEA/P04396.png	3	7421;2230;1593	CYP27A1;FDX1;VDR
P00055	Transcription regulation by bZIP transcription factor	http://www.pantherdb.org/pathway/pathwayDiagram.jsp?catAccession=P00055	0.469921	1.44534	0.0454545	0.517467	35	./Project_wg_result1717860781_GSEA/P00055.png	9	2968;2965;6879;129685;2033;2960;8458;5576;2963	EP300;GTF2E1;GTF2F2;GTF2H1;GTF2H4;PRKAR2A;TAF7;TAF8;TTF2
P02771	Pyrimidine Metabolism	http://www.pantherdb.org/pathway/pathwayDiagram.jsp?catAccession=P02771	0.654119	1.38581	0.10609	0.519199	8	./Project_wg_result1717860781_GSEA/P02771.png	4	978;18;4329;1807	ABAT;ALDH6A1;CDA;DPYS
P02738	De novo purine biosynthesis	http://www.pantherdb.org/pathway/pathwayDiagram.jsp?catAccession=P02738	0.458531	1.28349	0.144689	0.51989	22	./Project_wg_result1717860781_GSEA/P02738.png	6	4833;5198;471;8833;2987;205	AK4;ATIC;GMPS;GUK1;NME4;PFAS

### Sheet: CPTAC Protein GO BP
geneSet	description	link	enrichmentScore	normalizedEnrichmentScore	pValue	FDR	size	plotPath	leadingEdgeNum	leadingEdgeId	userId
GO:0061383	trabecula morphogenesis	http://amigo.geneontology.org/amigo/term/GO:0061383	-0.735046	-2.12225	0	0.00259712	23	./Project_wg_result1717858880_GSEA/GO_0061383.png	11	4851;10507;387;2022;2201;4313;26585;6422;9510;7049;6654	ADAMTS1;ENG;FBN2;GREM1;MMP2;NOTCH1;RHOA;SEMA4D;SFRP1;SOS1;TGFBR3
GO:0010927	cellular component assembly involved in morphogenesis	http://amigo.geneontology.org/amigo/term/GO:0010927	-0.599947	-2.18107	0	0.00259712	69	./Project_wg_result1717858880_GSEA/GO_0010927.png	25	58529;9896;11076;4703;5239;157680;7111;128637;26011;287;7168;4089;88;1073;1465;25802;5629;58;10398;2318;4205;11155;4629;8506;8837	ACTA1;ACTN2;ANK2;CFL2;CFLAR;CNTNAP1;CSRP1;FIG4;FLNC;LDB3;LMOD1;MEF2A;MYH11;MYL9;MYOZ1;NEB;PGM5;PROX1;SMAD4;TBC1D20;TENM4;TMOD1;TPM1;TPPP;VPS13B
GO:0044282	small molecule catabolic process	http://amigo.geneontology.org/amigo/term/GO:0044282	0.476772	1.99225	0	0.00443947	270	./Project_wg_result1717858880_GSEA/GO_0044282.png	115	83752;7263;55268;6342;23600;2639;10295;7378;221;587;1738;51540;1384;5095;1376;30;3032;5019;26007;27034;171586;10005;2954;80150;978;5825;2710;2746;5096;8644;11164;3030;33;51071;6566;1629;64080;127;5106;8564;84693;1593;23464;2744;51084;3295;89874;11001;217;2931;5211;10449;2820;18;2098;32;160428;23576;8942;259307;3099;4143;4329;6799;80896;10455;51005;10588;414328;5208;5446;5830;55577;2108;55556;6408…	ABAT;ABCD1;ABCD3;ABHD3;ACAA1;ACAA2;ACACB;ACAD10;ACAD8;ACADL;ACADM;ACADS;ACADVL;ACAT1;ACAT2;ACOT8;ACOX1;ACSF3;ACTN3;ADH4;AKR1A1;AKR1C3;ALDH1L2;ALDH2;ALDH3B1;ALDH6A1;ALDOB;AMACR;AMDHD2;ASRGL1;BCAT2;BCKDHB;BCKDK;CDA;CPT2;CRAT;CRYL1;CYP27A1;DBT;DCXR;DDAH1;DERA;DLD;DLST;ECHDC2;ECI2;ENOSF1;ESD;ETFA;GALE;GCAT;GCDH;GK;GLS;GLUD1;GPD2;GPT2;GSK3A;GSTZ1;HACL1;HADHA;HADHB;HEXB;HGD;HK2;HK3;HMGCL;HSD17B10;HSD17…
GO:0002181	cytoplasmic translation	http://amigo.geneontology.org/amigo/term/GO:0002181	0.50347	1.97457	0	0.004574	142	./Project_wg_result1717858880_GSEA/GO_0002181.png	53	6135;6152;6201;7884;80315;6301;6169;6234;2107;6156;51389;6155;4733;2197;4736;6146;6130;26986;6124;6208;1939;6188;6181;6230;6202;8562;6141;6122;6136;6209;6134;1981;1973;6217;8663;6132;7311;8664;10399;8893;10492;1974;6231;6191;6222;6189;9349;10605;3646;6160;6161;6168;6210	CPEB4;DENR;DRG1;EIF2B5;EIF2D;EIF3C;EIF3D;EIF3E;EIF4A1;EIF4A2;EIF4G1;ETF1;FAU;PABPC1;PAIP1;RACK1;RPL10;RPL10A;RPL11;RPL12;RPL18;RPL22;RPL23;RPL24;RPL27;RPL3;RPL30;RPL31;RPL32;RPL37A;RPL38;RPL4;RPL7A;RPL8;RPLP2;RPS14;RPS15;RPS15A;RPS16;RPS18;RPS25;RPS26;RPS28;RPS3;RPS3A;RPS4X;RPS7;RPS8;RWDD1;SARS1;SLBP;SYNCRIP;UBA52
GO:0006081	cellular aldehyde metabolic process	http://amigo.geneontology.org/amigo/term/GO:0006081	0.609056	2.00991	0	0.00484305	50	./Project_wg_result1717858880_GSEA/GO_0006081.png	24	501;10901;224;221;3418;22977;26007;218;6888;8644;127;3417;217;2098;8566;8574;157506;7086;27122;1601;9380;10327;216;229	ADH4;AKR1A1;AKR1C3;AKR7A2;AKR7A3;ALDH1A1;ALDH2;ALDH3A1;ALDH3A2;ALDH3B1;ALDH7A1;ALDOB;DAB2;DHRS4;DKK3;ESD;GRHPR;IDH1;IDH2;PDXK;RDH10;TALDO1;TKFC;TKT
GO:0030261	chromosome condensation	http://amigo.geneontology.org/amigo/term/GO:0030261	-0.636599	-1.97957	0	0.0125527	31	./Project_wg_result1717858880_GSEA/GO_0030261.png	19	64151;3005;29781;983;10051;23310;10270;10592;23397;8091;8971;3024;9918;1677;3009;3006;9682;3008;3007	AKAP8;CDK1;DFFB;H1-0;H1-1;H1-10;H1-2;H1-3;H1-4;H1-5;HMGA2;KDM4A;NCAPD2;NCAPD3;NCAPG;NCAPH;NCAPH2;SMC2;SMC4
GO:0051156	glucose 6-phosphate metabolic process	http://amigo.geneontology.org/amigo/term/GO:0051156	0.647434	1.85625	0.00175439	0.0296637	25	./Project_wg_result1717858880_GSEA/GO_0051156.png	17	6888;51071;64080;2539;80201;32;3099;7086;3101;229;5226;92579;2475;2821;25796;64223;9563	ACACB;ALDOB;DERA;G6PC3;G6PD;GPI;H6PD;HK2;HK3;HKDC1;MLST8;MTOR;PGD;PGLS;RBKS;TALDO1;TKT
GO:1901657	glycosyl compound metabolic process	http://amigo.geneontology.org/amigo/term/GO:1901657	0.533717	1.78279	0	0.0726458	57	./Project_wg_result1717858880_GSEA/GO_1901657.png	20	231;4833;27232;7378;7084;978;1890;8644;51071;2519;353;55;84869;2990;8574;129450;22978;10327;7498;127253	ACP3;AKR1A1;AKR1B1;AKR1C3;AKR7A2;APRT;CBR4;CDA;DERA;FUCA2;GNMT;GUSB;NME4;NT5C2;TK2;TYMP;TYW3;TYW5;UPP1;XDH
GO:0036119	response to platelet-derived growth factor	http://amigo.geneontology.org/amigo/term/GO:0036119	0.688611	1.74776	0.00706714	0.0905382	16	./Project_wg_result1717858880_GSEA/GO_0036119.png	5	6714;4141;3373;57175;8826	CORO1B;HYAL1;IQGAP1;MARS1;SRC
GO:0006520	amino acid metabolic process	http://amigo.geneontology.org/amigo/term/GO:0006520	0.416487	1.69086	0	0.118027	202	./Project_wg_result1717858880_GSEA/GO_0006520.png	82	27232;2639;55278;10295;5198;10352;587;6301;1738;51540;670;5095;4141;27034;5917;2954;80150;95;80222;2746;5096;57470;1615;1629;8564;10165;23464;2744;8833;89874;3172;18;23576;29920;4524;8942;259307;440;445;4143;4329;10588;2108;5034;55556;64087;2729;1743;594;25973;3081;1719;4522;8985;2673;3028;3735;216;64122;23564;3712;38;4552;5832;56954;10056;10955;5625;1757;3155;23438;84706;22928;4677;84105;65263;1…	AARS2;ABAT;ACAD8;ACAT1;ACY1;ALDH18A1;ALDH1A1;ALDH6A1;ASNS;ASRGL1;ASS1;BCAT2;BCKDHB;BCKDK;BPHL;CAD;CARS2;CTPS2;DARS1;DBT;DDAH1;DDAH2;DHFR;DLD;DLST;DPEP1;ENOSF1;ETFA;FARSB;FN3K;GCAT;GCDH;GCLC;GFPT1;GLS;GLUD1;GMPS;GNMT;GPT2;GSTZ1;HARS2;HGD;HMGCL;HNF4A;HSD17B10;IL4I1;IVD;KARS1;KMO;KYNU;LRRC47;MARS1;MAT1A;MCCC2;MTHFD1;MTHFR;MTHFS;MTRR;NARS1;NIT2;P4HB;PARS2;PCBD2;PCCA;PCCB;PFAS;PLOD3;PRODH;PYCR2;PYCR3;…
GO:1902275	regulation of chromatin organization	http://amigo.geneontology.org/amigo/term/GO:1902275	-0.618987	-1.80418	0.00226757	0.118169	25	./Project_wg_result1717858880_GSEA/GO_1902275.png	9	9869;5253;4297;54784;90378;11011;11177;1859;9874	ALKBH4;BAZ1A;DYRK1A;KMT2A;PHF2;SAMD1;SETDB1;TLK1;TLK2
GO:0006605	protein targeting	http://amigo.geneontology.org/amigo/term/GO:0006605	0.399086	1.65748	0	0.119462	232	./Project_wg_result1717858880_GSEA/GO_0006605.png	68	6135;83752;128866;134266;5189;9270;140823;738;4285;10755;10440;9409;10956;7332;2040;90522;9765;28972;53371;6729;90580;10952;1020;26521;439;6505;3329;5174;100287932;56947;6272;84243;100188893;10651;10953;55275;54543;2064;5562;23303;2931;200576;728489;79778;9145;7917;6728;3320;10300;23471;7532;9847;3689;10452;23480;3312;5584;8266;22885;3308;6745;26061;29927;7529;9179;6734;706;11154	ABLIM3;AP4M1;AP4S1;BAG6;C2CD5;CDK5;CHMP4B;DNLZ;ERBB2;GET3;GIPC1;GRPEL2;GSK3A;HACL1;HSP90AA1;HSPA4;HSPA8;HSPD1;ITGB1BP1;ITGB2;KATNB1;KIF13B;LONP2;MFF;MICALL2;MIPEP;MTX2;NUP54;OS9;PDZK1;PEX1;PEX16;PIKFYVE;PRKAA1;PRKCI;ROMO1;RPL11;SEC61A1;SEC61B;SEC61G;SLC1A1;SORT1;SPCS1;SRP19;SRP54;SRPRA;SSR1;STOM;SYNGR1;TIMM17A;TIMM23;TIMM29;TIMM8B;TOMM34;TOMM40;TOMM6;TOMM7;TRAM1;TSPO;UBE2L3;UBL4A;VPS51;VPS53;YIF1…
GO:0071806	protein transmembrane transport	http://amigo.geneontology.org/amigo/term/GO:0071806	0.501497	1.66316	0.00166945	0.121413	52	./Project_wg_result1717858880_GSEA/GO_0071806.png	19	83752;134266;5189;140823;10440;9409;6729;10952;3329;100287932;54543;728489;23471;9847;5830;10452;23480;29927;9179	AP4M1;C2CD5;DNLZ;GRPEL2;HSPD1;LONP2;PEX1;PEX16;PEX5;ROMO1;SEC61A1;SEC61B;SEC61G;SRP54;TIMM17A;TIMM23;TOMM40;TOMM7;TRAM1
GO:0006575	cellular modified amino acid metabolic process	http://amigo.geneontology.org/amigo/term/GO:0006575	0.462397	1.66726	0.00168067	0.126213	84	./Project_wg_result1717858880_GSEA/GO_0006575.png	33	51365;117247;27232;501;2593;1384;1376;78991;2348;471;10404;33;8034;25902;8836;1160;5359;160428;4524;445;10588;5034;81490;34;1719;4522;8985;2628;4552;5625;10162;23659;1757	ACADL;ACADM;ALDH1L2;ALDH7A1;ASS1;ATIC;CKMT2;CPQ;CPT2;CRAT;DHFR;FOLR1;GAMT;GATM;GGH;GNMT;LPCAT3;MTHFD1;MTHFD1L;MTHFR;MTHFS;MTRR;P4HB;PCYOX1L;PLA1A;PLA2G15;PLOD3;PLSCR1;PRODH;PTDSS2;SARDH;SLC16A10;SLC25A16
GO:0007517	muscle organ development	http://amigo.geneontology.org/amigo/term/GO:0007517	-0.415008	-1.75796	0	0.173747	159	./Project_wg_result1717858880_GSEA/GO_0007517.png	48	6443;1281;221937;57158;51542;221496;2697;283149;4638;10362;1385;4851;58529;55352;4088;387;4703;2022;3911;6198;55909;3679;23411;1293;2273;3009;7168;9318;1106;129446;4089;5530;607;1410;1073;5629;58;8819;4209;6938;4205;7049;55692;1674;3164;6525;8506;8837	ACTA1;BCL9;BCL9L;BIN3;CFL2;CFLAR;CHD2;CNTNAP1;COL3A1;COL6A3;COPRS;COPS2;CREB1;CRYAB;DES;ENG;FHL1;FOXK1;GJA1;H1-5;HMG20B;ITGA7;JPH2;LAMA5;LEMD2;LUC7L;MEF2A;MEF2D;MYLK;MYOZ1;NEB;NOTCH1;NR4A1;PPP3CA;PROX1;RHOA;RPS6KB1;SAP30;SGCB;SIRT1;SMAD3;SMAD4;SMTN;TCF12;TGFBR3;TPM1;VPS54;XIRP2
GO:0098926	postsynaptic signal transduction	http://amigo.geneontology.org/amigo/term/GO:0098926	-0.558921	-1.5169	0.0371179	0.258846	17	./Project_wg_result1717858880_GSEA/GO_0098926.png	6	5579;156;3717;3708;23236;2769	GNA15;GRK2;ITPR1;JAK2;PLCB1;PRKCB
GO:0060021	roof of mouth development	http://amigo.geneontology.org/amigo/term/GO:0060021	-0.457201	-1.52475	0.0251142	0.261984	41	./Project_wg_result1717858880_GSEA/GO_0060021.png	16	3696;7474;26160;64386;7481;84695;2535;5156;2615;444;4089;59338;10194;4087;7049;6654	ASPH;FZD2;IFT172;ITGB8;LOXL3;LRRC32;MMP25;PDGFRA;PLEKHA1;SMAD2;SMAD4;SOS1;TGFBR3;TSHZ1;WNT11;WNT5A
GO:0035051	cardiocyte differentiation	http://amigo.geneontology.org/amigo/term/GO:0035051	-0.411531	-1.51875	0.00486618	0.2641	76	./Project_wg_result1717858880_GSEA/GO_0035051.png	22	7412;983;5156;1956;6443;144165;4851;4703;51548;2022;221476;26011;4089;9794;88;26585;5629;57538;4205;7049;4629;7248	ACTN2;ALPK3;CDK1;EGFR;ENG;GREM1;MAML1;MEF2A;MYH11;NEB;NOTCH1;PDGFRA;PI16;PRICKLE1;PROX1;SGCB;SIRT6;SMAD4;TENM4;TGFBR3;TSC1;VCAM1
GO:0018209	peptidyl-serine modification	http://amigo.geneontology.org/amigo/term/GO:0018209	-0.375065	-1.52797	0.00543478	0.264569	131	./Project_wg_result1717858880_GSEA/GO_0018209.png	34	2081;1609;983;11235;156;3082;5587;1956;4140;3551;1452;4842;5058;5578;5894;472;64324;6198;11011;5599;5581;6622;5601;57452;23049;1859;6872;369;5590;79893;5743;10045;815;9113	ARAF;ATM;CAMK2A;CDK1;CSNK1A1;DGKQ;DYRK1A;EGFR;ERN1;GALNT16;GGNBP2;GRK2;HGF;IKBKB;LATS1;MAPK8;MAPK9;MARK3;NOS1;NSD1;PAK1;PDCD10;PRKCA;PRKCE;PRKCZ;PRKD1;PTGS2;RAF1;RPS6KB1;SH2D3A;SMG1;SNCA;TAF1;TLK2
GO:0072001	renal system development	http://amigo.geneontology.org/amigo/term/GO:0072001	-0.366588	-1.52932	0	0.271698	168	./Project_wg_result1717858880_GSEA/GO_0072001.png	43	8692;5156;9231;144165;1028;54475;9500;79659;4851;4072;11020;4088;50484;387;1282;8642;2028;23210;26108;4811;3911;6927;3913;55083;947;10413;23129;4089;5530;5087;4087;26585;6662;5629;5311;6422;9510;1644;2247;8710;6092;7248;8837	ADAMTS1;CD34;CDKN1C;CFLAR;COL4A1;DCHS1;DDC;DLG5;DYNC2H1;ENPEP;EPCAM;FGF2;GREM1;HNF1A;HYAL2;IFT27;JMJD6;KIF26B;LAMA5;LAMB2;MAGED1;NID1;NLE1;NOTCH1;PBX1;PDGFRA;PKD2;PLXND1;PPP3CA;PRICKLE1;PROX1;PYGO1;RHOA;ROBO2;RRM2B;SERPINB7;SFRP1;SMAD2;SMAD3;SMAD4;SOX9;TSC1;YAP1

### Sheet: CPTAC Protein KEGG
geneSet	description	link	enrichmentScore	normalizedEnrichmentScore	pValue	FDR	size	plotPath	leadingEdgeNum	leadingEdgeId	userId
hsa00280	Valine, leucine and isoleucine degradation	http://www.kegg.jp/kegg-bin/show_pathway?hsa00280+501+224+587+1738+5095+30+3032+5019+27034+5096+3030+1629+84693+217+10449+18+259307+4329+64087+34+316+594+197322+3028+3712+38+35+39+3155	0.634225	2.05128	0	0.00163524	44	./Project_wg_result1717860929_GSEA/hsa00280.png	29	501;224;587;1738;5095;30;3032;5019;27034;5096;3030;1629;84693;217;10449;18;259307;4329;64087;34;316;594;197322;3028;3712;38;35;39;3155	ABAT;ACAA1;ACAA2;ACAD8;ACADM;ACADS;ACAT1;ACAT2;ACSF3;ALDH2;ALDH3A2;ALDH6A1;ALDH7A1;AOX1;BCAT2;BCKDHB;DBT;DLD;HADHA;HADHB;HMGCL;HSD17B10;IL4I1;IVD;MCCC2;MCEE;OXCT1;PCCA;PCCB
hsa00640	Propanoate metabolism	http://www.kegg.jp/kegg-bin/show_pathway?hsa00640+8803+1738+5095+55902+8802+5096+3030+1629+84532+84693+18+32+4329+594+8801	0.690676	2.01447	0	0.00163524	28	./Project_wg_result1717860929_GSEA/hsa00640.png	15	8803;1738;5095;55902;8802;5096;3030;1629;84532;84693;18;32;4329;594;8801	ABAT;ACACB;ACSS1;ACSS2;ALDH6A1;BCKDHB;DBT;DLD;HADHA;MCEE;PCCA;PCCB;SUCLA2;SUCLG1;SUCLG2
hsa04146	Peroxisome	http://www.kegg.jp/kegg-bin/show_pathway?hsa04146+6342+10901+23600+5189+83594+373156+3418+9409+1384+25824+30+10005+5825+8540+3417+3295+11001+10455+5830+2053+26061+6648+7498+8443+5264+215+84188+55825+3155+51+4358+5191	0.593935	2.05522	0	0.00245286	57	./Project_wg_result1717860929_GSEA/hsa04146.png	32	6342;10901;23600;5189;83594;373156;3418;9409;1384;25824;30;10005;5825;8540;3417;3295;11001;10455;5830;2053;26061;6648;7498;8443;5264;215;84188;55825;3155;51;4358;5191	ABCD1;ABCD3;ACAA1;ACOT8;ACOX1;AGPS;AMACR;CRAT;DHRS4;ECI2;EPHX2;FAR1;GNPAT;GSTK1;HACL1;HMGCL;HSD17B4;IDH1;IDH2;MPV17;NUDT12;PECR;PEX1;PEX16;PEX5;PEX7;PHYH;PRDX5;SCP2;SLC27A2;SOD2;XDH
hsa01200	Carbon metabolism	http://www.kegg.jp/kegg-bin/show_pathway?hsa01200+8803+3418+1738+5095+55902+26007+6391+8802+6888+2746+5096+6392+84532+2539+6390+84693+3417+80201+2597+5211+2098+3099+83440+4329+8789+414328+7086+4191+3101+1743+8801+48+4967+229+38+35+5226+1431+39+51+5315+5230+84706+113675+6389+2821+5214+25796+2805+9563+10873+2203+4594	0.517053	1.92373	0	0.00531454	100	./Project_wg_result1717860929_GSEA/hsa01200.png	53	8803;3418;1738;5095;55902;26007;6391;8802;6888;2746;5096;6392;84532;2539;6390;84693;3417;80201;2597;5211;2098;3099;83440;4329;8789;414328;7086;4191;3101;1743;8801;48;4967;229;38;35;5226;1431;39;51;5315;5230;84706;113675;6389;2821;5214;25796;2805;9563;10873;2203;4594	ACADS;ACAT1;ACAT2;ACO1;ACOX1;ACSS1;ACSS2;ADPGK;ALDH6A1;ALDOB;CS;DLD;DLST;ESD;FBP1;FBP2;G6PD;GAPDH;GLUD1;GOT1;GPI;GPT2;H6PD;HK2;HK3;HKDC1;IDH1;IDH2;IDNK;MCEE;MDH2;ME3;MMUT;OGDH;PCCA;PCCB;PFKL;PFKP;PGD;PGK1;PGLS;PKM;SDHA;SDHB;SDHC;SDHD;SDSL;SUCLA2;SUCLG1;SUCLG2;TALDO1;TKFC;TKT
hsa00340	Histidine metabolism	http://www.kegg.jp/kegg-bin/show_pathway?hsa00340+501+224+221+4128+218+55748+217	0.751154	1.92743	0	0.0060504	15	./Project_wg_result1717860929_GSEA/hsa00340.png	7	501;224;221;4128;218;55748;217	ALDH2;ALDH3A1;ALDH3A2;ALDH3B1;ALDH7A1;CNDP2;MAOA
hsa03010	Ribosome	http://www.kegg.jp/kegg-bin/show_pathway?hsa03010+6135+6152+6201+29074+64965+10573+6169+6234+6156+51065+6155+2197+4736+6146+6130+6124+6208+64960+6188+6181+6230+65008+6202+6141+6122+6136+6209+6134+6217+54460+6132+7311+6150+6231+6191+6222+6189+9349+6160+6161+6168+6210	0.515906	1.93516	0	0.00674538	119	./Project_wg_result1717860929_GSEA/hsa03010.png	42	6135;6152;6201;29074;64965;10573;6169;6234;6156;51065;6155;2197;4736;6146;6130;6124;6208;64960;6188;6181;6230;65008;6202;6141;6122;6136;6209;6134;6217;54460;6132;7311;6150;6231;6191;6222;6189;9349;6160;6161;6168;6210	FAU;MRPL1;MRPL18;MRPL23;MRPL28;MRPS15;MRPS21;MRPS9;RPL10;RPL10A;RPL11;RPL12;RPL18;RPL22;RPL23;RPL24;RPL27;RPL3;RPL30;RPL31;RPL32;RPL37A;RPL38;RPL4;RPL7A;RPL8;RPLP2;RPS14;RPS15;RPS15A;RPS16;RPS18;RPS25;RPS26;RPS27L;RPS28;RPS3;RPS3A;RPS4X;RPS7;RPS8;UBA52
hsa00020	Citrate cycle (TCA cycle)	http://www.kegg.jp/kegg-bin/show_pathway?hsa00020+8803+3418+1738+6391+8802+6392+5106+6390+3417+47+4191+1743+8801+48+4967	0.610826	1.80238	0	0.0191557	29	./Project_wg_result1717860929_GSEA/hsa00020.png	15	8803;3418;1738;6391;8802;6392;5106;6390;3417;47;4191;1743;8801;48;4967	ACLY;ACO1;DLD;DLST;IDH1;IDH2;MDH2;OGDH;PCK2;SDHB;SDHC;SDHD;SUCLA2;SUCLG1;SUCLG2
hsa01212	Fatty acid metabolism	http://www.kegg.jp/kegg-bin/show_pathway?hsa01212+6342+1376+30+3032+9524+3030+33+201562+3295+10449+6319+84869+34+197322+38+35+39+7923+51+27349+37+51495+5538	0.534161	1.74136	0.00508475	0.0347035	43	./Project_wg_result1717860929_GSEA/hsa01212.png	23	6342;1376;30;3032;9524;3030;33;201562;3295;10449;6319;84869;34;197322;38;35;39;7923;51;27349;37;51495;5538	ACAA1;ACAA2;ACADL;ACADM;ACADS;ACADVL;ACAT1;ACAT2;ACOX1;ACSF3;CBR4;CPT2;HACD2;HACD3;HADHA;HADHB;HSD17B4;HSD17B8;MCAT;PPT1;SCD;SCP2;TECR
hsa00380	Tryptophan metabolism	http://www.kegg.jp/kegg-bin/show_pathway?hsa00380+501+2639+224+1738+4128+11185+3030+8564+217+8942+259307+1743+316	0.578969	1.74955	0	0.0356687	29	./Project_wg_result1717860929_GSEA/hsa00380.png	13	501;2639;224;1738;4128;11185;3030;8564;217;8942;259307;1743;316	ALDH2;ALDH3A2;ALDH7A1;AOX1;DLD;DLST;GCDH;HADHA;IL4I1;INMT;KMO;KYNU;MAOA
hsa00071	Fatty acid degradation	http://www.kegg.jp/kegg-bin/show_pathway?hsa00071+501+2639+224+1376+30+3032+3030+33+127+126+217+10449+10455	0.546436	1.70684	0.00343643	0.0425906	38	./Project_wg_result1717860929_GSEA/hsa00071.png	13	501;2639;224;1376;30;3032;3030;33;127;126;217;10449;10455	ACAA1;ACAA2;ACADL;ADH1C;ADH4;ALDH2;ALDH3A2;ALDH7A1;CPT2;ECI2;GCDH;HADHA;HADHB
hsa05146	Amoebiasis	http://www.kegg.jp/kegg-bin/show_pathway?hsa05146+5579+1284+3918+6317+1281+3912+5272+5567+5578+1282+3911+3915+23236+3913+5330+3910+2769	-0.42049	-1.52396	0.00472813	0.292549	64	./Project_wg_result1717860929_GSEA/hsa05146.png	17	5579;1284;3918;6317;1281;3912;5272;5567;5578;1282;3911;3915;23236;3913;5330;3910;2769	COL3A1;COL4A1;COL4A2;GNA15;LAMA4;LAMA5;LAMB1;LAMB2;LAMC1;LAMC2;PLCB1;PLCB2;PRKACB;PRKCA;PRKCB;SERPINB3;SERPINB9
hsa04151	PI3K-Akt signaling pathway	http://www.kegg.jp/kegg-bin/show_pathway?hsa04151+4804+1019+1284+5585+5294+8517+3082+3717+3718+3918+5156+1956+3685+3551+3912+54331+9223+1027+3371+5516+1386+1385+3695+9180+4846+5578+5894+1282+2309+131873+3911+3915+5563+6198+3913+5525+3679+1293+595+6199+3910+2247+7248+3164+6654+7450	-0.347088	-1.49665	0	0.312888	187	./Project_wg_result1717860929_GSEA/hsa04151.png	46	4804;1019;1284;5585;5294;8517;3082;3717;3718;3918;5156;1956;3685;3551;3912;54331;9223;1027;3371;5516;1386;1385;3695;9180;4846;5578;5894;1282;2309;131873;3911;3915;5563;6198;3913;5525;3679;1293;595;6199;3910;2247;7248;3164;6654;7450	ATF2;CCND1;CDK4;CDKN1B;COL4A1;COL4A2;COL6A3;COL6A6;CREB1;EGFR;FGF2;FOXO3;GNG2;HGF;IKBKB;IKBKG;ITGA7;ITGAV;ITGB7;JAK2;JAK3;LAMA4;LAMA5;LAMB1;LAMB2;LAMC1;LAMC2;MAGI1;NGFR;NOS3;NR4A1;OSMR;PDGFRA;PIK3CG;PKN1;PPP2CB;PPP2R5A;PRKAA2;PRKCA;RAF1;RPS6KB1;RPS6KB2;SOS1;TNC;TSC1;VWF
hsa04921	Oxytocin signaling pathway	http://www.kegg.jp/kegg-bin/show_pathway?hsa04921+810+3725+5579+5294+4660+1956+818+5571+4638+5321+2982+2977+387+4846+5567+5578+5894+3708+5563+3762+23236+952+5330+595+814+5530+54776+2775+10398+5743+815	-0.394731	-1.52534	0	0.313772	89	./Project_wg_result1717860929_GSEA/hsa04921.png	31	810;3725;5579;5294;4660;1956;818;5571;4638;5321;2982;2977;387;4846;5567;5578;5894;3708;5563;3762;23236;952;5330;595;814;5530;54776;2775;10398;5743;815	CALML3;CAMK2A;CAMK2G;CAMK4;CCND1;CD38;EGFR;GNAO1;GUCY1A1;GUCY1A2;ITPR1;JUN;KCNJ5;MYL9;MYLK;NOS3;PIK3CG;PLA2G4A;PLCB1;PLCB2;PPP1R12B;PPP1R12C;PPP3CA;PRKAA2;PRKACB;PRKAG1;PRKCA;PRKCB;PTGS2;RAF1;RHOA
hsa04926	Relaxin signaling pathway	http://www.kegg.jp/kegg-bin/show_pathway?hsa04926+3725+1284+1956+1281+4842+54331+1386+1385+4846+5567+5578+5894+1282+23236+4313+5599+5330+5601+4087+2775+5590+2769+6654	-0.390785	-1.48277	0.0100251	0.322452	75	./Project_wg_result1717860929_GSEA/hsa04926.png	23	3725;1284;1956;1281;4842;54331;1386;1385;4846;5567;5578;5894;1282;23236;4313;5599;5330;5601;4087;2775;5590;2769;6654	ATF2;COL3A1;COL4A1;COL4A2;CREB1;EGFR;GNA15;GNAO1;GNG2;JUN;MAPK8;MAPK9;MMP2;NOS1;NOS3;PLCB1;PLCB2;PRKACB;PRKCA;PRKCZ;RAF1;SMAD2;SOS1
hsa04658	Th1 and Th2 cell differentiation	http://www.kegg.jp/kegg-bin/show_pathway?hsa04658+3111+3109+916+3127+920+3725+8517+3123+3717+3718+3551+4851+6775+6777+4793+5599+84441+5601+864+9794+5530+915+11317	-0.415526	-1.53157	0.00961538	0.327718	61	./Project_wg_result1717860929_GSEA/hsa04658.png	23	3111;3109;916;3127;920;3725;8517;3123;3717;3718;3551;4851;6775;6777;4793;5599;84441;5601;864;9794;5530;915;11317	CD3D;CD3E;CD4;HLA-DMB;HLA-DOA;HLA-DRB1;HLA-DRB5;IKBKB;IKBKG;JAK2;JAK3;JUN;MAML1;MAML2;MAPK8;MAPK9;NFKBIB;NOTCH1;PPP3CA;RBPJL;RUNX3;STAT4;STAT5B
hsa04012	ErbB signaling pathway	http://www.kegg.jp/kegg-bin/show_pathway?hsa04012+3725+5579+1956+818+5063+1027+5058+6777+5578+5894+6198+5599+5601+868+6199+369+815+6654	-0.410162	-1.49668	0.0169082	0.335147	61	./Project_wg_result1717860929_GSEA/hsa04012.png	18	3725;5579;1956;818;5063;1027;5058;6777;5578;5894;6198;5599;5601;868;6199;369;815;6654	ARAF;CAMK2A;CAMK2G;CBLB;CDKN1B;EGFR;JUN;MAPK8;MAPK9;PAK1;PAK3;PRKCA;PRKCB;RAF1;RPS6KB1;RPS6KB2;SOS1;STAT5B
hsa04927	Cortisol synthesis and secretion	http://www.kegg.jp/kegg-bin/show_pathway?hsa04927+1386+1385+5567+3708+23236+5330+5087+3164	-0.520834	-1.53934	0.0242291	0.336626	25	./Project_wg_result1717860929_GSEA/hsa04927.png	8	1386;1385;5567;3708;23236;5330;5087;3164	ATF2;CREB1;ITPR1;NR4A1;PBX1;PLCB1;PLCB2;PRKACB
hsa04923	Regulation of lipolysis in adipocytes	http://www.kegg.jp/kegg-bin/show_pathway?hsa04923+5567+57104+2167+5346+5743+3991	-0.463452	-1.46788	0.0410959	0.33973	31	./Project_wg_result1717860929_GSEA/hsa04923.png	6	5567;57104;2167;5346;5743;3991	FABP4;LIPE;PLIN1;PNPLA2;PRKACB;PTGS2
hsa04933	AGE-RAGE signaling pathway in diabetic complications	http://www.kegg.jp/kegg-bin/show_pathway?hsa04933+3725+5579+7412+1019+1284+3717+1281+1027+4088+6777+4846+5054+5578+1282+23236+4313+5599+5581+5330+595+4089+5601+4087+5590	-0.411896	-1.54684	0.00959233	0.351441	72	./Project_wg_result1717860929_GSEA/hsa04933.png	24	3725;5579;7412;1019;1284;3717;1281;1027;4088;6777;4846;5054;5578;1282;23236;4313;5599;5581;5330;595;4089;5601;4087;5590	CCND1;CDK4;CDKN1B;COL3A1;COL4A1;COL4A2;JAK2;JUN;MAPK8;MAPK9;MMP2;NOS3;PLCB1;PLCB2;PRKCA;PRKCB;PRKCE;PRKCZ;SERPINE1;SMAD2;SMAD3;SMAD4;STAT5B;VCAM1
hsa04660	T cell receptor signaling pathway	http://www.kegg.jp/kegg-bin/show_pathway?hsa04660+920+3725+5788+1019+8517+5063+3551+5516+10892+5058+387+5894+4793+5525+5599+5781+5601+8915+9402+5530+915+868+7006+10451+6654	-0.39681	-1.54726	0.010929	0.394266	87	./Project_wg_result1717860929_GSEA/hsa04660.png	25	920;3725;5788;1019;8517;5063;3551;5516;10892;5058;387;5894;4793;5525;5599;5781;5601;8915;9402;5530;915;868;7006;10451;6654	BCL10;CBLB;CD3D;CD4;CDK4;GRAP2;IKBKB;IKBKG;JUN;MALT1;MAPK8;MAPK9;NFKBIB;PAK1;PAK3;PPP2CB;PPP2R5A;PPP3CA;PTPN11;PTPRC;RAF1;RHOA;SOS1;TEC;VAV3
